# A gene desert required for regulatory control of pleiotropic *Shox2* expression and embryonic survival

**DOI:** 10.1101/2020.11.22.393173

**Authors:** Samuel Abassah-Oppong, Brandon J. Mannion, Matteo Zoia, Raquel Rouco, Virginie Tissieres, Cailyn H. Spurrell, Virginia Roland, Fabrice Darbellay, Anja Ljubojevic, Julie Gamart, Tabitha A. Festa-Daroux, Carly S. Sullivan, Eddie Rodríguez-Carballo, Yoko Fukuda-Yuzawa, Riana Hunter, Catherine S. Novak, Ingrid Plajzer-Frick, Stella Tran, Jennifer A. Akiyama, Diane E. Dickel, Javier Lopez-Rios, Iros Barozzi, Guillaume Andrey, Axel Visel, Len A. Pennacchio, John Cobb, Marco Osterwalder

## Abstract

Gene deserts are defined as genomic regions devoid of protein coding genes and spanning more than 500 kilobases, collectively encompassing about 25% of the human genome. Approximately 30% of all gene deserts are enriched for conserved elements with *cis*-regulatory signatures. These are located predominantly near developmental transcription factors (TFs) but despite predicted critical functions, the transcriptional contributions and biological necessity of most gene deserts remain elusive. Here, we explore the *cis*-regulatory impact of a gene desert flanking the *Shox2* gene, a TF indispensable for proximal limb, craniofacial and cardiac pacemaker development. Using a functional genomics approach in mouse embryos we identify the gene desert as a hub for numerous *Shox2*-overlapping enhancers arranged in a globular chromatin domain with tissue-specific features. In accordance, using endogenous CRISPR deletion, we demonstrate that the gene desert interval is essential for *Shox2* transcriptional control in developing limbs, craniofacial compartments, and the heart. Phenotypically, gene desert ablation leads to pacemaker-related embryonic lethality due to *Shox2* depletion in the cardiac sinus venosus. We show that this role is partially mediated through a distal gene desert enhancer, providing evidence for intra-gene desert regulatory robustness. Finally, we uncover a multi-layered functional role of the gene desert by revealing an additional requirement for stylopod morphogenesis, mediated through an array of proximal limb enhancers (PLEs). In summary, our study establishes the *Shox2* gene desert as a fundamental genomic unit that controls pleiotropic gene expression through modular arrangement and coordinated dynamics of tissue-specific enhancers.
