## Supplemental Table 3 for "A gene desert required for regulatory control of pleiotropic *Shox2* expression and embryonic survival"

### Sheet: Boundaries
Table S3. C-HiC domain boundaries and Shox2-interacting regions by GOTHiC. Sheet 1: Genomic coordinates (mm10) of inter-domain boundaries, related p-values and TAD separation scores (TAD_SEP) resulting from HiCExplorer (Wolff et al., 2022; PMID: 35809047) analysis of Shox2 C-HiC datasets (interrogated interval: chr3:65196078-68696078). P<10-12 is listed as “0”. FL, forelimb. MD, mandible. HT, Hea…
Tissue	CHR	BOUNDARY_START	BOUNDARY_END	BOUNDARY_ID	DELTA	p-value	TAD_SEP
FL	chr3	65372500	65377500	B00035	0.258932	0	-0.371837
FL	chr3	65522500	65527500	B00065	0.41314	0	-0.223412
FL	chr3	65657500	65662500	B00092	0.289921	0	0.206759
FL	chr3	65862500	65867500	B00132	0.209802	0	-0.435651
FL	chr3	65987500	65992500	B00157	0.164117	0	-0.824331
FL	chr3	66327500	66332500	B00220	0.0835493	4.36e-10	-0.908768
FL	chr3	66397500	66402500	B00234	0.138486	0	-0.817073
FL	chr3	66572500	66577500	B00268	0.0788417	0	0.039276
FL	chr3	66676250	66682500	B00287	0.0702232	0	0.0811116
FL	chr3	66707500	66712500	B00293	0.033721	0.029276	0.0667446
FL	chr3	66817500	66822500	B00315	0.0830244	5.2e-11	0.139126
FL	chr3	66977500	66982500	B00342	0.229388	0	-0.668634
FL	chr3	67217500	67222500	B00385	0.0296598	0.0113689	-0.309762
FL	chr3	67342500	67347500	B00409	0.284607	0	-0.991999
FL	chr3	67603750	67611250	B00456	0.346652	0	-0.896184
FL	chr3	67872500	67877500	B00504	0.0252079	0.00032727	0.632288
FL	chr3	68052500	68057500	B00540	0.284806	0	-0.960473
FL	chr3	68357500	68362500	B00598	0.0409187	0.000259329	0.487637
FL	chr3	68492500	68497500	B00625	0.101665	1.50019e-07	0.118883
FL	chr3	68562500	68567500	B00638	0.124335	0	0.0732819
MD	chr3	65372500	65377500	B00035	0.233878	0	-0.276099
MD	chr3	65522500	65527500	B00065	0.387534	0	-0.236448
MD	chr3	65657500	65662500	B00092	0.282979	0	0.224097
MD	chr3	65867500	65872500	B00133	0.150177	0	-0.407098
MD	chr3	65967500	65972500	B00153	0.077705	2.39345e-05	-0.788272
MD	chr3	66312500	66317500	B00217	0.150803	0	-0.997476
MD	chr3	66397500	66402500	B00234	0.156242	0	-0.780992
MD	chr3	66577500	66582500	B00269	0.0835101	0	0.0766391
MD	chr3	66737500	66742500	B00299	0.146919	0	-0.208961
MD	chr3	66982500	66987500	B00343	0.263081	0	-0.679711
MD	chr3	67212500	67217500	B00384	0.0544463	0.00311119	-0.199009
MD	chr3	67342500	67347500	B00408	0.308554	0	-0.996947
MD	chr3	67603750	67611250	B00455	0.321568	0	-0.871591
MD	chr3	68052500	68057500	B00539	0.290491	0	-1.02572
MD	chr3	68222500	68227500	B00570	0.0160268	0.01567	0.474252
MD	chr3	68342500	68347500	B00594	0.0351621	0.000484542	0.483854
MD	chr3	68487500	68492500	B00623	0.0992008	1.2817e-08	0.157421
MD	chr3	68562500	68567500	B00637	0.0930228	1.22e-10	0.177423
HT	chr3	65357500	65362500	B00032	0.213929	0	-0.32876
HT	chr3	65522500	65527500	B00065	0.332212	0	-0.182974
HT	chr3	65657500	65662500	B00092	0.242604	0	0.0900511
HT	chr3	65862500	65867500	B00132	0.211328	0	-0.328914
HT	chr3	65927500	65932500	B00145	0.19166	2.8342e-08	-0.460298
HT	chr3	65997500	66002500	B00159	0.363915	0	-0.87152
HT	chr3	66327500	66332500	B00220	0.0528022	0.00292962	-0.892848
HT	chr3	66397500	66402500	B00234	0.274378	0	-0.97629
HT	chr3	66572500	66577500	B00268	0.216718	0	-0.0612918
HT	chr3	66732500	66737500	B00298	0.100122	6e-12	-0.0866992
HT	chr3	66822500	66827500	B00316	0.0204624	0.0157672	0.087534
HT	chr3	66957500	66962500	B00338	0.183	0	-0.594811
HT	chr3	67342500	67347500	B00410	0.256907	0	-0.80857
HT	chr3	67603750	67611250	B00457	0.336928	0	-0.882129
HT	chr3	68047500	68052500	B00540	0.244726	0	-0.824388
HT	chr3	68227500	68232500	B00573	0.0284305	0.00126317	0.414482
HT	chr3	68352500	68357500	B00598	0.0201238	0.00913138	0.335954
HT	chr3	68462500	68467500	B00620	0.174166	0	0.204521
HT	chr3	68557500	68562500	B00638	0.184478	0	0.278888

### Sheet: GOTHiC_FL
Table S3. Sheet 2: Genomic coordinates (mm10) of elements showing significant Hi-C contacts with Shox2 as determined by GOTHiC (Mifsud et al., 2017; PMID: 28379994) using a 10kb viewpoint on the Shox2 TSS in forelimb (FL) tissue (interrogated interval: chr3:65196078-68696078).
chr	start	end	q-value
chr3	66406000	66407000	0.0100012
chr3	66429000	66430000	0.00413897
chr3	66610000	66611000	0.0251597
chr3	66942000	66943000	0.00018108
chr3	66952000	66953000	0.0143252
chr3	66968000	66969000	3.891e-06
chr3	66970000	66971000	0.000173776
chr3	66971000	66972000	0.000574053
chr3	66974000	66975000	0
chr3	66329000	66330000	0.0661781
chr3	66402000	66403000	0.00837609
chr3	66404000	66405000	0.0105451
chr3	66532000	66533000	0.0845189
chr3	66740000	66741000	0.00589547
chr3	66745000	66746000	0.0565162
chr3	66937000	66938000	0.0741653
chr3	66941000	66942000	0.00175376
chr3	66952000	66953000	8.361e-05
chr3	66955000	66956000	0.0970205
chr3	66956000	66957000	0.000145791
chr3	66958000	66959000	0.0502934
chr3	66960000	66961000	0.0615151
chr3	66961000	66962000	0.00392896
chr3	66968000	66969000	0
chr3	66970000	66971000	1e-09
chr3	66971000	66972000	0
chr3	66972000	66973000	8.6575e-05
chr3	66973000	66974000	0
chr3	66974000	66975000	0
chr3	66365000	66366000	0.0303173
chr3	66368000	66369000	0.0414291
chr3	66405000	66406000	0.00249909
chr3	66409000	66410000	0.0120302
chr3	66410000	66411000	0.0997932
chr3	66535000	66536000	0.0881184
chr3	66735000	66736000	0.0249861
chr3	66740000	66741000	0.00122739
chr3	66796000	66797000	0.0107761
chr3	66899000	66900000	3.5578e-05
chr3	66938000	66939000	0.054213
chr3	66945000	66946000	0.0032263
chr3	66949000	66950000	0.0222983
chr3	66956000	66957000	0.00632468
chr3	66958000	66959000	0.0124378
chr3	66960000	66961000	9.6087e-05
chr3	66961000	66962000	0.000435196
chr3	66964000	66965000	0.00158969
chr3	66966000	66967000	0.000893757
chr3	66967000	66968000	0.0477911
chr3	66968000	66969000	0
chr3	66969000	66970000	0.000219371
chr3	66970000	66971000	0
chr3	66971000	66972000	0
chr3	66972000	66973000	0
chr3	66973000	66974000	0
chr3	66974000	66975000	0
chr3	66426000	66427000	0.0212463
chr3	66545000	66546000	0.0200092
chr3	66561000	66562000	0.0273718
chr3	66735000	66736000	0.0429254
chr3	66875000	66876000	0.0743136
chr3	66928000	66929000	0.0458896
chr3	66941000	66942000	0.0205291
chr3	66945000	66946000	0.00764341
chr3	66952000	66953000	0.0124367
chr3	66953000	66954000	0.0780591
chr3	66958000	66959000	0.00035218
chr3	66960000	66961000	0.000274796
chr3	66961000	66962000	0.00119536
chr3	66962000	66963000	1.177e-06
chr3	66964000	66965000	0.00320448
chr3	66965000	66966000	0.000163262
chr3	66966000	66967000	1.086e-06
chr3	66967000	66968000	2.45e-07
chr3	66968000	66969000	0
chr3	66969000	66970000	0.0041394
chr3	66970000	66971000	0
chr3	66971000	66972000	0
chr3	66972000	66973000	0
chr3	66973000	66974000	0
chr3	66974000	66975000	0
chr3	66405000	66406000	0.0060987
chr3	66424000	66425000	0.0908816
chr3	66960000	66961000	0.00285
chr3	66968000	66969000	0.000118985
chr3	66972000	66973000	0.0902024
chr3	66973000	66974000	0
chr3	66974000	66975000	8.9e-08
chr3	66744000	66745000	0.0955041
chr3	66972000	66973000	0.0499439
chr3	66973000	66974000	0.0653114
chr3	66974000	66975000	0.000711074
chr3	66412000	66413000	0.0340737
chr3	66555000	66556000	0.021056
chr3	66938000	66939000	0.00250793
chr3	66948000	66949000	0.000468456
chr3	66955000	66956000	0.0367596
chr3	66958000	66959000	0.000216206
chr3	66961000	66962000	0.040254
chr3	66966000	66967000	0.00114622
chr3	66967000	66968000	0.0901004
chr3	66968000	66969000	0.000197265
chr3	66970000	66971000	6.0685e-05
chr3	66971000	66972000	4.234e-06
chr3	66973000	66974000	0.000373279
chr3	66974000	66975000	0
chr3	66333000	66334000	0.062028
chr3	66379000	66380000	0.0182999
chr3	66766000	66767000	0.083241
chr3	66950000	66951000	0.00645957
chr3	66968000	66969000	4.508e-06
chr3	66971000	66972000	0.0100192
chr3	66972000	66973000	0.00115974
chr3	66974000	66975000	0.000168102
chr3	66379000	66380000	0.0640849
chr3	66399000	66400000	0.00210106
chr3	66424000	66425000	0.000612989
chr3	66429000	66430000	0.0226365
chr3	66597000	66598000	0.0526787
chr3	66695000	66696000	0.0624615
chr3	66717000	66718000	0.0652
chr3	66910000	66911000	0.0144995
chr3	66923000	66924000	0.0886039
chr3	66952000	66953000	0.0713056
chr3	66967000	66968000	0.0218112
chr3	66968000	66969000	0.0667639
chr3	66970000	66971000	0.00150225
chr3	66971000	66972000	0.0034708
chr3	66973000	66974000	0.0861133
chr3	66974000	66975000	0.000109146
chr3	66987000	66988000	0.0920455
chr3	66988000	66989000	1.1953e-05
chr3	67000000	67001000	0.00222187
chr3	67008000	67009000	0.0636506
chr3	67015000	67016000	0.0617372
chr3	67047000	67048000	0.0153766
chr3	66987000	66988000	2.6867e-05
chr3	66988000	66989000	0.00013047
chr3	66992000	66993000	0.0180727
chr3	66997000	66998000	0.000105237
chr3	67064000	67065000	0.0132143
chr3	66986000	66987000	0.000546027
chr3	66987000	66988000	1.0856e-05
chr3	66988000	66989000	0
chr3	66989000	66990000	0.00559185
chr3	66990000	66991000	0.0187189
chr3	66993000	66994000	0.00102516
chr3	66995000	66996000	0.099423
chr3	66997000	66998000	0.0125504
chr3	67003000	67004000	0.00188934
chr3	67005000	67006000	0.000871967
chr3	67009000	67010000	0.0364942
chr3	67011000	67012000	0.033948
chr3	67034000	67035000	0.0919732
chr3	67036000	67037000	0.0470261
chr3	67170000	67171000	0.0143512
chr3	67189000	67190000	0.0466407
chr3	67227000	67228000	0.00184745
chr3	67321000	67322000	0.0915113
chr3	66987000	66988000	1.327e-06
chr3	66988000	66989000	0.000299731
chr3	67005000	67006000	0.0333916
chr3	67009000	67010000	0.00712805
chr3	67282000	67283000	0.027411
chr3	66987000	66988000	0.0200966
chr3	66988000	66989000	2.52e-07
chr3	66998000	66999000	0.0870696
chr3	67045000	67046000	0.0270584
chr3	67093000	67094000	0.0794479
chr3	67214000	67215000	0.0214213
chr3	66987000	66988000	1.71e-07
chr3	66988000	66989000	0
chr3	66995000	66996000	2.802e-06
chr3	66997000	66998000	0.0191706
chr3	66998000	66999000	0.0077267
chr3	67004000	67005000	0.0542009
chr3	67005000	67006000	0.0366476
chr3	67009000	67010000	0.00607072
chr3	67015000	67016000	4.213e-06
chr3	67067000	67068000	0.0217068
chr3	67083000	67084000	0.0557039
chr3	67197000	67198000	9.1135e-05
chr3	67207000	67208000	0.036997
chr3	67227000	67228000	0.017803
chr3	67344000	67345000	0.0753621
chr3	66987000	66988000	8.54e-07
chr3	66995000	66996000	0.0228701
chr3	66998000	66999000	0.0449541
chr3	67010000	67011000	0.039078
chr3	67019000	67020000	0.00975356
chr3	67164000	67165000	0.00895686
chr3	66987000	66988000	2.2e-08
chr3	66988000	66989000	3.8e-08
chr3	66993000	66994000	0.00352773
chr3	66996000	66997000	0.0967725
chr3	67012000	67013000	0.00656726
chr3	67146000	67147000	0.0939756
chr3	67339000	67340000	0.0809653

### Sheet: GOTHiC_MD
Table S3. Sheet 3: Genomic coordinates (mm10) of elements showing significant Hi-C contacts with Shox2 as determined by GOTHiC (Mifsud et al., 2017; PMID: 28379994) using a 10kb viewpoint on the Shox2 TSS in mandible (MD) tissue (interrogated interval: chr3:65196078-68696078).
chr	start	end	q-value
chr3	66536000	66537000	0.0488334
chr3	66593000	66594000	0.0316997
chr3	66826000	66827000	0.0158071
chr3	66950000	66951000	0.00698582
chr3	66956000	66957000	0.0929547
chr3	66957000	66958000	0.0704613
chr3	66958000	66959000	0.000688825
chr3	66960000	66961000	0.0878129
chr3	66968000	66969000	0.00232438
chr3	66970000	66971000	9.48e-07
chr3	66971000	66972000	2.034e-06
chr3	66972000	66973000	5.2e-08
chr3	66973000	66974000	9.394e-05
chr3	66974000	66975000	5.9e-07
chr3	66343000	66344000	0.0638462
chr3	66394000	66395000	0.0309733
chr3	66407000	66408000	0.0497814
chr3	66409000	66410000	0.0044615
chr3	66618000	66619000	0.00195657
chr3	66703000	66704000	0.022955
chr3	66936000	66937000	0.00741799
chr3	66944000	66945000	0.00492116
chr3	66951000	66952000	0.0261634
chr3	66956000	66957000	1.1701e-05
chr3	66957000	66958000	0.066692
chr3	66958000	66959000	0.0868306
chr3	66960000	66961000	0.0168809
chr3	66961000	66962000	0.0395671
chr3	66962000	66963000	0.0630206
chr3	66965000	66966000	0.00141741
chr3	66966000	66967000	0.00177339
chr3	66967000	66968000	0.03617
chr3	66968000	66969000	1.4e-08
chr3	66970000	66971000	0
chr3	66971000	66972000	0
chr3	66972000	66973000	0
chr3	66973000	66974000	0
chr3	66974000	66975000	0
chr3	66402000	66403000	0.0384729
chr3	66415000	66416000	0.0828811
chr3	66518000	66519000	0.065986
chr3	66580000	66581000	0.00416337
chr3	66743000	66744000	0.00916587
chr3	66834000	66835000	0.0482243
chr3	66930000	66931000	0.0502886
chr3	66952000	66953000	0.0582667
chr3	66953000	66954000	0.012782
chr3	66954000	66955000	0.00419153
chr3	66958000	66959000	0.000149933
chr3	66961000	66962000	0.000569423
chr3	66964000	66965000	3e-08
chr3	66966000	66967000	2.84e-07
chr3	66967000	66968000	5.3571e-05
chr3	66968000	66969000	2e-09
chr3	66969000	66970000	0.000263331
chr3	66970000	66971000	0
chr3	66971000	66972000	0
chr3	66972000	66973000	3.6e-08
chr3	66973000	66974000	0
chr3	66974000	66975000	0
chr3	66363000	66364000	0.0454574
chr3	66394000	66395000	0.0610655
chr3	66421000	66422000	0.00366286
chr3	66649000	66650000	0.00255715
chr3	66704000	66705000	0.0100349
chr3	66935000	66936000	0.0782863
chr3	66941000	66942000	0.0887885
chr3	66945000	66946000	0.00106919
chr3	66947000	66948000	0.0224924
chr3	66952000	66953000	2.5714e-05
chr3	66956000	66957000	5e-09
chr3	66958000	66959000	0.00872172
chr3	66960000	66961000	4.1049e-05
chr3	66961000	66962000	0.000195005
chr3	66965000	66966000	0.00119237
chr3	66966000	66967000	1.2e-08
chr3	66967000	66968000	0.0122618
chr3	66968000	66969000	0
chr3	66969000	66970000	0
chr3	66970000	66971000	0
chr3	66971000	66972000	0
chr3	66972000	66973000	0
chr3	66973000	66974000	0
chr3	66974000	66975000	0
chr3	66374000	66375000	0.000215187
chr3	66820000	66821000	0.0521372
chr3	66887000	66888000	0.0130424
chr3	66926000	66927000	0.0355687
chr3	66952000	66953000	0.0830087
chr3	66968000	66969000	0.00134323
chr3	66971000	66972000	7.9e-08
chr3	66972000	66973000	0.0918034
chr3	66973000	66974000	0.000592387
chr3	66974000	66975000	7.57e-07
chr3	66523000	66524000	0.083126
chr3	66871000	66872000	0.0427054
chr3	66878000	66879000	0.0497449
chr3	66965000	66966000	3.6563e-05
chr3	66968000	66969000	0.000514319
chr3	66970000	66971000	0.000914302
chr3	66971000	66972000	0.00227414
chr3	66974000	66975000	0
chr3	66397000	66398000	0.0285088
chr3	66402000	66403000	0.046321
chr3	66409000	66410000	0.0361153
chr3	66412000	66413000	0.0103773
chr3	66563000	66564000	0.0666551
chr3	66716000	66717000	0.00795068
chr3	66717000	66718000	0.0430651
chr3	66740000	66741000	0.00419669
chr3	66802000	66803000	0.036192
chr3	66913000	66914000	0.0590432
chr3	66955000	66956000	0.045963
chr3	66958000	66959000	5.67e-07
chr3	66960000	66961000	0.0239457
chr3	66961000	66962000	0.000889566
chr3	66964000	66965000	0.00125968
chr3	66966000	66967000	0.0108452
chr3	66968000	66969000	0.00303098
chr3	66970000	66971000	1.0938e-05
chr3	66971000	66972000	0
chr3	66972000	66973000	0.00484246
chr3	66973000	66974000	0.000559277
chr3	66974000	66975000	4e-09
chr3	66764000	66765000	0.0424069
chr3	66826000	66827000	0.0137875
chr3	66952000	66953000	0.014718
chr3	66956000	66957000	0.0821841
chr3	66968000	66969000	0.00194854
chr3	66969000	66970000	0.0477679
chr3	66974000	66975000	4.37e-07
chr3	66484000	66485000	0.024047
chr3	66952000	66953000	0.0837125
chr3	66961000	66962000	0.050443
chr3	66968000	66969000	0.000116074
chr3	66970000	66971000	0.002387
chr3	66971000	66972000	2.7945e-05
chr3	66972000	66973000	2.0402e-05
chr3	66974000	66975000	0.0157375
chr3	67186000	67187000	0.0656695
chr3	67222000	67223000	0.0952567
chr3	66987000	66988000	5.833e-06
chr3	66988000	66989000	7e-09
chr3	66993000	66994000	0.00453125
chr3	66997000	66998000	7.3353e-05
chr3	67008000	67009000	0.0941772
chr3	67142000	67143000	0.0599685
chr3	67342000	67343000	0.0150153
chr3	67352000	67353000	0.0506719
chr3	66987000	66988000	3.1e-08
chr3	66988000	66989000	1.1e-08
chr3	66989000	66990000	0.000360353
chr3	66993000	66994000	0.000317713
chr3	66996000	66997000	0.00159252
chr3	67006000	67007000	0.00481349
chr3	67008000	67009000	0.0409397
chr3	67015000	67016000	0.0199351
chr3	67039000	67040000	0.0844853
chr3	67044000	67045000	0.0337364
chr3	67064000	67065000	0.0133851
chr3	67147000	67148000	0.0761296
chr3	67202000	67203000	0.0917778
chr3	66986000	66987000	0.0904461
chr3	66987000	66988000	7.739e-05
chr3	66988000	66989000	0
chr3	66989000	66990000	0.0617998
chr3	66990000	66991000	0.0253901
chr3	66993000	66994000	1.6e-07
chr3	66995000	66996000	0.00117912
chr3	66997000	66998000	0.00434561
chr3	67003000	67004000	0.014241
chr3	67004000	67005000	0.0138393
chr3	67005000	67006000	0.0786235
chr3	67006000	67007000	0.0473379
chr3	67007000	67008000	0.0718703
chr3	67012000	67013000	0.079486
chr3	67188000	67189000	0.0309037
chr3	67190000	67191000	0.0465481
chr3	67252000	67253000	0.0721052
chr3	67336000	67337000	0.017402
chr3	66987000	66988000	0.0352395
chr3	66988000	66989000	0.00268133
chr3	66993000	66994000	0.0390863
chr3	66995000	66996000	0.0994508
chr3	67005000	67006000	0.0299604
chr3	67014000	67015000	0.0329406
chr3	67024000	67025000	0.0240802
chr3	67203000	67204000	0.0204327
chr3	66987000	66988000	4.657e-06
chr3	66988000	66989000	3.46e-07
chr3	66995000	66996000	3.9098e-05
chr3	67005000	67006000	0.00152572
chr3	67014000	67015000	0.000154467
chr3	67143000	67144000	0.0428799
chr3	66987000	66988000	0.00424932
chr3	66988000	66989000	0
chr3	66990000	66991000	0.0447406
chr3	66993000	66994000	0.0364955
chr3	66994000	66995000	0.0186478
chr3	66995000	66996000	0.000421636
chr3	66998000	66999000	0.0723899
chr3	67005000	67006000	0.0515579
chr3	67013000	67014000	0.0717215
chr3	67014000	67015000	0.0111536
chr3	67015000	67016000	0.00284974
chr3	67016000	67017000	0.0326936
chr3	67152000	67153000	0.0559304
chr3	67196000	67197000	0.083374
chr3	67197000	67198000	0.00103517
chr3	67212000	67213000	0.0884499
chr3	67352000	67353000	0.0918794
chr3	66987000	66988000	0.000470646
chr3	66988000	66989000	8.47e-07
chr3	66995000	66996000	7.391e-06
chr3	66996000	66997000	0.0417767
chr3	67005000	67006000	0.0458801
chr3	67008000	67009000	0.0800482
chr3	67014000	67015000	0.00530928
chr3	67197000	67198000	0.0377438
chr3	67373000	67374000	0.0613907
chr3	66987000	66988000	0
chr3	66988000	66989000	0
chr3	66993000	66994000	1.8957e-05
chr3	66994000	66995000	0.0470034
chr3	67006000	67007000	0.0218737
chr3	67014000	67015000	0.033232
chr3	67015000	67016000	0.0434869
chr3	67018000	67019000	0.0402669
chr3	67046000	67047000	0.0690271
chr3	67279000	67280000	0.0688273
chr3	67341000	67342000	0.0455317

### Sheet: GOTHiC_HT
Table S3. Sheet 4: Genomic coordinates (mm10) of elements showing significant Hi-C contacts with Shox2 as determined by GOTHiC (Mifsud et al., 2017; PMID: 28379994) using a 10kb viewpoint on the Shox2 TSS in heart (HT) tissue (interrogated interval: chr3:65196078-68696078).
chr	start	end	q-value
chr3	66349000	66350000	0.0370148
chr3	66832000	66833000	0.00996757
chr3	66952000	66953000	0.0654861
chr3	66966000	66967000	0.00667012
chr3	66968000	66969000	0.00910336
chr3	66969000	66970000	0.00157481
chr3	66970000	66971000	0.0183156
chr3	66971000	66972000	9.7e-06
chr3	66973000	66974000	0.0241628
chr3	66974000	66975000	0
chr3	66958000	66959000	0.000170607
chr3	66961000	66962000	1.4e-08
chr3	66964000	66965000	0.0180853
chr3	66965000	66966000	1.083e-06
chr3	66967000	66968000	0.000761841
chr3	66968000	66969000	0
chr3	66969000	66970000	8.6484e-05
chr3	66970000	66971000	0
chr3	66971000	66972000	0
chr3	66972000	66973000	0
chr3	66973000	66974000	0
chr3	66974000	66975000	0
chr3	66746000	66747000	0.0667082
chr3	66801000	66802000	0.0274945
chr3	66958000	66959000	0.00231626
chr3	66962000	66963000	0.043807
chr3	66965000	66966000	0.0810834
chr3	66966000	66967000	0.00116636
chr3	66967000	66968000	0.0035915
chr3	66968000	66969000	4.04e-07
chr3	66969000	66970000	3e-08
chr3	66970000	66971000	0
chr3	66971000	66972000	0
chr3	66972000	66973000	0
chr3	66973000	66974000	0
chr3	66974000	66975000	0
chr3	66477000	66478000	0.0845914
chr3	66636000	66637000	0.0547539
chr3	66824000	66825000	0.0225388
chr3	66938000	66939000	0.0935568
chr3	66942000	66943000	0.00866908
chr3	66953000	66954000	0.0431047
chr3	66956000	66957000	0.00347579
chr3	66957000	66958000	0.0214047
chr3	66958000	66959000	0.0249343
chr3	66961000	66962000	1.5533e-05
chr3	66964000	66965000	0.0839384
chr3	66966000	66967000	0.000365435
chr3	66967000	66968000	1.889e-06
chr3	66968000	66969000	0
chr3	66969000	66970000	0.00151094
chr3	66970000	66971000	0
chr3	66971000	66972000	0
chr3	66972000	66973000	4.831e-06
chr3	66973000	66974000	0
chr3	66974000	66975000	0
chr3	66501000	66502000	0.0739069
chr3	66953000	66954000	0.00432729
chr3	66958000	66959000	0.0934447
chr3	66965000	66966000	0.0115899
chr3	66968000	66969000	0.0381023
chr3	66970000	66971000	0.000745407
chr3	66971000	66972000	5.03e-06
chr3	66973000	66974000	0.000225562
chr3	66974000	66975000	0.000584383
chr3	66960000	66961000	0.000289822
chr3	66965000	66966000	0.0814264
chr3	66970000	66971000	7.59e-07
chr3	66971000	66972000	3.3221e-05
chr3	66972000	66973000	0.0397993
chr3	66974000	66975000	2.3e-08
chr3	66410000	66411000	0.0866717
chr3	66659000	66660000	0.0484845
chr3	66938000	66939000	0.0204755
chr3	66952000	66953000	0.049573
chr3	66958000	66959000	0.0734348
chr3	66961000	66962000	0.0841685
chr3	66962000	66963000	0.00461186
chr3	66964000	66965000	0.0863548
chr3	66965000	66966000	0.000448397
chr3	66966000	66967000	0.00180354
chr3	66968000	66969000	0.002848
chr3	66969000	66970000	0.0342816
chr3	66970000	66971000	0
chr3	66971000	66972000	9.6208e-05
chr3	66972000	66973000	0.0210814
chr3	66973000	66974000	0.0230819
chr3	66974000	66975000	0
chr3	66945000	66946000	0.0649253
chr3	66952000	66953000	0.0407594
chr3	66968000	66969000	0.00544438
chr3	66971000	66972000	0.0517632
chr3	66974000	66975000	0.00946088
chr3	66958000	66959000	0.00108587
chr3	66968000	66969000	0.000244926
chr3	66970000	66971000	0.0726258
chr3	66971000	66972000	4.889e-06
chr3	66973000	66974000	0.000221066
chr3	66974000	66975000	0.000571002
chr3	66987000	66988000	0.0677333
chr3	66988000	66989000	0
chr3	67012000	67013000	0.0138783
chr3	67018000	67019000	0.0838327
chr3	66987000	66988000	0.0367026
chr3	66988000	66989000	1e-09
chr3	66990000	66991000	0.00303896
chr3	66993000	66994000	0.000780594
chr3	66995000	66996000	0.00357086
chr3	66996000	66997000	0.0760006
chr3	67000000	67001000	0.00060503
chr3	67004000	67005000	0.0722008
chr3	67005000	67006000	0.00876756
chr3	67012000	67013000	0.0237857
chr3	66986000	66987000	3.353e-06
chr3	66987000	66988000	5.32e-07
chr3	66988000	66989000	1e-09
chr3	66992000	66993000	0.0817708
chr3	66993000	66994000	8e-09
chr3	66997000	66998000	0.0786484
chr3	67003000	67004000	0.0281524
chr3	67005000	67006000	0.00231626
chr3	67007000	67008000	0.0350939
chr3	67011000	67012000	0.00152216
chr3	67018000	67019000	0.00660808
chr3	67149000	67150000	0.0390868
chr3	66987000	66988000	1e-09
chr3	66988000	66989000	0
chr3	66989000	66990000	0.0554144
chr3	66994000	66995000	0.0972042
chr3	66995000	66996000	5.87e-07
chr3	66996000	66997000	0.0584827
chr3	66997000	66998000	0.0220863
chr3	66998000	66999000	0.00829624
chr3	67001000	67002000	0.00355289
chr3	67003000	67004000	0.00617138
chr3	67008000	67009000	0.0351242
chr3	67014000	67015000	0.000883316
chr3	67018000	67019000	0.0666067
chr3	67032000	67033000	0.0713641
chr3	67131000	67132000	0.00902924
chr3	67143000	67144000	0.0203439
chr3	67146000	67147000	0.00429304
chr3	67181000	67182000	0.0112109
chr3	67247000	67248000	0.0426166
chr3	67342000	67343000	0.074907
chr3	66987000	66988000	0.00140602
chr3	66988000	66989000	0.010011
chr3	66995000	66996000	0.0566304
chr3	67005000	67006000	0.0115588
chr3	66986000	66987000	0.0632637
chr3	66988000	66989000	0
chr3	66993000	66994000	0.0122104
chr3	66995000	66996000	0.00246027
chr3	66996000	66997000	0.00278016
chr3	66987000	66988000	0
chr3	66988000	66989000	0
chr3	66993000	66994000	0.00141002
chr3	66994000	66995000	0.0968337
chr3	66995000	66996000	5.2917e-05
chr3	67007000	67008000	0.013459
chr3	67008000	67009000	3.278e-06
chr3	67015000	67016000	0.0200362
chr3	67069000	67070000	0.0568547
chr3	67203000	67204000	0.00591489
chr3	67339000	67340000	0.0246617
chr3	67340000	67341000	0.0241027
chr3	67341000	67342000	0.0656908
chr3	66987000	66988000	0.00260973
chr3	66988000	66989000	0.000834722
chr3	66996000	66997000	0.0190817
chr3	67005000	67006000	0.0144021
chr3	67016000	67017000	0.00870091
chr3	67201000	67202000	0.0410603
chr3	66987000	66988000	0
chr3	66988000	66989000	0
chr3	66993000	66994000	6.018e-06
chr3	66995000	66996000	3.1558e-05
chr3	66996000	66997000	0.0804557
chr3	67004000	67005000	0.0773191
chr3	67036000	67037000	0.00257975
chr3	67273000	67274000	0.0872811
