## Supplemental Table 7 for "A gene desert required for regulatory control of pleiotropic *Shox2* expression and embryonic survival"

### Sheet: Sheet1
Table S7. Reprocessed ATAC-seq and ChIP-seq datasets used in this study. List of previously published mouse ATAC-seq and ChIP-seq datasets from embryonic hearts (E12.5), sinoatrial node (SAN, P0) and limb re-processed as part of this study using uniform pipelines (see Methods). The resulting NarrowPeak (NP) and peak intersection (Int) datasets are indicated and provided in Supplementary Data File…
Re-processed peak file ID	Assay	Tissue	Stage	PMID	GEO accession No.
NP_Fernandez_2019_PC_ATAC_r1	ATAC-seq	SAN	P0	31116981	GSM3529864
NP_Fernandez_2019_PC_ATAC_r2	ATAC-seq	SAN	P0	31116981	GSM3529865
Int_Fernandez_2019_PC_ATAC
NP_Galang_2020_PC_ATAC_r1	ATAC-seq	SAN	P0	33044128	GSM4473027
NP_Galang_2020_PC_ATAC_r2	ATAC-seq	SAN	P0	33044128	GSM4473028
NP_Galang_2020_PC_ATAC_r3	ATAC-seq	SAN	P0	33044128	GSM4473029
NP_Galang_2020_PC_ATAC_r4	ATAC-seq	SAN	P0	33044128	GSM4473030
Int_Galang_2020_PC_ATAC
NP_Akerberg_2019_Tbx5_r1	Tbx5 ChIP-seq	heart	E12.5	31659164	GSM3518657
NP_Akerberg_2019_Tbx5_input1	Tbx5 ChIP-seq	heart	E12.5	31659164	GSM3518658
NP_Akerberg_2019_Tbx5_r2	Tbx5 ChIP-seq	heart	E12.5	31659164	GSM3518659
NP_Akerberg_2019_Tbx5_input2	Tbx5 ChIP-seq	heart	E12.5	31659164	GSM3518660
Int_Akerberg_2019_Tbx5
NP_Akerberg_2019_Tead_r1	Tead ChIP-seq	heart	E12.5	31659164	GSM3518661
NP_Akerberg_2019_Tead_input1	Tead ChIP-seq	heart	E12.5	31659164	GSM3518662
NP_Akerberg_2019_Tead_r2	Tead ChIP-seq	heart	E12.5	31659164	GSM3518663
NP_Akerberg_2019_Tead_input2	Tead ChIP-seq	heart	E12.5	31659164	GSM3518664
Int_Akerberg_2019_Tead
NP_He_2014_Gata4_r1	Gata4 ChIP-seq	heart	E12.5	25249388	GSM1260026
NP_He_2014_Gata4_r2	Gata4 ChIP-seq	heart	E12.5	25249388	GSM1260027
NP_He_2014_Gata4_input	Gata4 ChIP-seq	heart	E12.5	25249388	GSM1260028
Int_He_2014_Gata4
NP_Liang_2015_Isl1	Isl1 ChIP-seq	SAN	P0	26193633	GSM1689148
NP_Liang_2015_Isl1_input	Isl1 ChIP-seq	SAN	P0	26193633	GSM1689149
NP_Tissieres_2020_ATAC_r1	ATAC-seq	limb	E10.5	32268095	GSM3595750
NP_Tissieres_2020_ATAC_r2	ATAC-seq	limb	E10.5	32268095	GSM3595751
Int_Tissieres_2020_ATAC
NP_Paliou_2019_CTCF_r1	CTCF ChIP-seq	FL	E10.5	31147463	GSM3502477
NP_Paliou_2019_CTCF_r2	CTCF ChIP-seq	FL	E10.5	31147463	GSM3502478
Int_Paliou_2019_CTCF
NP_Paliou_2019_H3K27ac_r1	H3K27ac ChIP-seq	FL/HL	E10.5	31147463	GSM3502482
NP_Paliou_2019_H3K27ac_r2	H3K27ac ChIP-seq	FL/HL	E10.5	31147463	GSM3502483
Int_Paliou_2019_H3K27ac
NP_Rodriguez-Carballo_H3K27me3_dFL	H3K27me3 ChIP-seq	distal FL	E12	31299961	GSM3712732
NP_Rodriguez-Carballo_H3K27me3_pFL	H3K27me3 ChIP-seq	proximal FL	E12	31299961	GSM3712733
NP_Rodriguez-Carballo_H3K27ac_dFL	H3K27ac ChIP-seq	distal FL	E12	31299961	GSM3712740
NP_Rodriguez-Carballo_H3K27ac_pFL	H3K27ac ChIP-seq	proximal FL	E12	31299961	GSM3712741
